# Human eIF2A has a minimal role in translation initiation and in uORF-mediated translational control in HeLa cells

**DOI:** 10.1101/2024.11.20.624465

**Authors:** Mykola Roiuk, Marilena Neff, Aurelio A. Teleman

## Abstract

Initiation of translation on eukaryotic mRNAs requires a 40S ribosome loaded with an initiator tRNA in order to scan for, and to identify, an initiation codon. Under most conditions, the initiator tRNA is recruited to the ribosome as part of a ternary complex composed of initiator tRNA, eIF2 and GTP. Although this function of recruiting the initiator tRNA was originally ascribed to another factor, eIF2A, it was later disproven and shown to belong to eIF2. Nonetheless, eIF2A is still considered a translation initiation factor because it binds the ribosome and shows genetic interactions with other initiation factors such as eIF4E. The exact function of eIF2A during translation initiation, however, remains unclear. Here we systematically test in HeLa cells, using ribosome profiling and luciferase reporter assays, the role of eIF2A in translation initiation, including translation of upstream ORFs that are either initiated with a AUG or near-cognate codons. Since eIF2A is thought to take over the function of eIF2 when eIF2 is inhibited, we also test conditions where the integrated stress response is activated, thereby leading to eIF2 inactivation. In none of our assays, however, could we detect a role of eIF2A in translation initiation. It is possible that eIF2A plays a role in translation regulation in specific conditions that we have not tested here, or that it plays a role in a different aspect of RNA biology.
