## Supplementary Table 1 for "Human eIF2A has a minimal role in translation initiation and in uORF-mediated translational control in HeLa cells"

### Sheet: Sheet1
Suppl. Table 1: Sequences of siRNA against eIF2A used in this study. (Equimolar mix was used.)
D-014766-01	GCUCCCAGGUUACGGGUUA
D-014766-02	GAUUUGGAAUUGGGUAUUU
D-014766-03	GCAGAUAAAGUUACAAUGC
D-014766-04	CCACAAUCAGGAAACGAUA
