## Supplementary Table 2 for "Human eIF2A has a minimal role in translation initiation and in uORF-mediated translational control in HeLa cells"

### Sheet: Sheet1
Suppl. Table 2: Sequences of oligos used for sgRNA cloning
OLIGO name	OLIGO sequence	DESCRIPTION
OMR064	CACCGCTCACCCAAAAATACTGTCC	Pair 8 sg_eIF2A 1
OMR065	AAACGGACAGTATTTTTGGGTGAGC	Pair 8 sg_eIF2A 2
OMR058	CACCGAATACTAATATATGTCCATG	Pair 5 sg_eIF2A 1
OMR059	AAACCATGGACATATATTAGTATTC	Pair 5 sg_eIF2A 2
