## Supplementary Table 3 for "Human eIF2A has a minimal role in translation initiation and in uORF-mediated translational control in HeLa cells"

### Sheet: Sheet1
Suppl. Table 3: Antibodies used in this study
Antigen	Provider and Product Number	Blotting Dilution
ATF-4 (D4B8)	Cell Signaling #11815	1:1000
C-Myc	Cell Signaling #13987	1:1000
CCND3	invitrogen #PA5-80416	1:1000
eIF2A (3A7A8)	sc-517214	1:1000
FLAG	SIGMA F7425-.2MG	1:1000
GAPDH	Cell Signaling #2118	1:1000
HSP90	Cell signaling 4877	1:1000
Lamin A/C (636)	santa cruz sc-7292	1:1000
NCAPH2	Proteintech 26172-1-AP	1:2000
p-p38	Cell Signaling #9211	1:1000
PPFIA1	Proteintech 14175-1-AP	1:1000
puromycin	MABE343 Sigma	1:1000
RPS6KB2	Proteintech 26194-1-AP	1:1000
Tubulin	T9026 Sigma	1:2500
G3BP1	sc-81940	IF: 1:50
