## Supplementary Table 4 for "Human eIF2A has a minimal role in translation initiation and in uORF-mediated translational control in HeLa cells"

### Sheet: Sheet1
OMR526	ccggaagcttACCTATGCCGCGTGGG			CCND3
OMR527	﻿CGAAGCGGCcgcATTTCACAATCATCTTTATTACAGTAGG			CCND3
OMR2504	AGCttCCCACTTTTCCCAAACAAAGCTCCCGGCAACTTTCTCCCTCGCAGCGCCCCGCCCGCCCGCGGCTCCCCAGCCCCAGGCCGGGAGGCCCAGcCATGACTT			TEAD2	ENST00000311227
OMR2505	CGAAGTCATGgCTGGGCCTCCCGGCCTGGGGCTGGGGAGCCGCGGGCGGGCGGGGCGCTGCGAGGGAGAAAGTTGCCGGGAGCTTTGTTTGGGAAAAGTGGGa			TEAD2	ENST00000311227
OMR2522	AGAAGCTTAACACAAACTTTCCGTCCCGCTC			TEAD3	ENST00000338863
OMR2523	ACTTTCGAAGTCATGGTGTGCTGGTTGCTCTGGGC			TEAD3	ENST00000338863
OMR2516	agcttGACCCGGAGCGGGAAGccatgactt			CLPTM1L
OMR2517	cgaagtcatggCTTCCCGCTCCGGGTCa			CLPTM1L
OMR2518	TAGTGAACCGTCAGATCACTAGAAGCTTGCATTTTCCTGGGCGGGAACAGCAAAATGGCGCCAGAACTAGTGGCGGGCTGAGGACGCCGTACCCCTCGGA			NCAPH2
OMR2519	CTTTCGAAGTCATGGGTCCGGGAGGGAACGGGCGGCAAAGGGACCGCAGGGCTGCCTTCCGAGGGGTACGGCGTCCTCAGCCCGCCACTAGTTCTGGCGCC			NCAPH2
OMR2520	AGAAGCTTAGTTGTCTGAGCGAGCGC			CBX4	ENST00000269397
OMR2521	ACTTTCGAAGTCATGGGGCCGAGCCGGAGCG			CBX4	ENST00000269397
OMR2506	agcttACTCGGCGGCCGCGGCGCGccatgactt			MXRA7	ENST00000355797
OMR2507	cgaagtcatggCGCGCCGCGGCCGCCGAGTa			MXRA7	ENST00000355797
OMR2508	agcttGCGGCGGCAGCGGCGCACGCGCACGGAGAGGAGGCTACTTGCCAGACAGCCCATTTTTTCTTATGATAAAGACGGCATTTGGCTCccatgactt			CCDC125	ENST00000383374
OMR2509	cgaagtcatggGAGCCAAATGCCGTCTTTATCATAAGAAAAAATGGGCTGTCTGGCAAGTAGCCTCCTCTCCGTGCGCGTGCGCCGCTGCCGCCGCa			CCDC125	ENST00000383374
OMR2510	agcttGCGGCCCTGGCCAGAAGCGGAGGAGGTGGCACCCGGGACCGAGCTGGGGTCTTGGAGGAAGAGAGGccatgactt			SCRN2	ENST00000290216
OMR2511	cgaagtcatggCCTCTCTTCCTCCAAGACCCCAGCTCGGTCCCGGGTGCCACCTCCTCCGCTTCTGGCCAGGGCCGCa			SCRN2	ENST00000290216
OMR2512	agcttAGTCAGTGCGCGGCCAGGTACGGGCCGACGGGCCCGCGGGGCCGGCGCCGCCccatgactt			RPS6KB2	ENST00000312629
OMR2513	cgaagtcatggGGCGGCGCCGGCCCCGCGGGCCCGTCGGCCCGTACCTGGCCGCGCACTGACTa			RPS6KB2	ENST00000312629
OMR293	ccggaagcttGAGTGGCAGACACCCG			ATG9A
OMR294	ccggTTCGAAgtCATggtggCACCACCGCCCCCTG			ATG9A
OMR277	ccggaagcttGACGATAAGGCCTGGCG			PIGG
OMR278	ccggTTCGAAgtCATggtggCGTGGACACGCTAGGCT			PIGG
OMR2182	﻿ccggaagcttGGCAGCCGTCCGGGC			TRAF7
OMR2183	ccggTTCGAAgtCATggtgg﻿GCTCTAGAGAGGCATCTACGGTCCTT			TRAF7
OMR2514	agcttACACTGCACGCAGGCTGGGCCGACTGGGGAGCTCATAGGCCAGGCTCTGACACCCAGGCAGGGCCTAGGGTGGGACGccatgactt			SP140L
OMR2515	cgaagtcatggCGTCCCACCCTAGGCCCTGCCTGGGTGTCAGAGCCTGGCCTATGAGCTCCCCAGTCGGCCCAGCCTGCGTGCAGTGTa			SP140L
OMR2526	TAGAAGCttGGTTTGTAATGATAGGGCGGCAG			SLC7A11
OMR2527	ccggTTCGAAgtCATggtggAGTAGGGACACACGGGGG			SLC7A11
OMR2528	TAGAAGCttAGTACTCCCTGATTGGCTCTGC			QTRT2
OMR2529	ccggTTCGAAgtCATggtggCCTAAGGGATTCTTCTAGGTCCTTTCAGC			QTRT2
OMR2530	TAGAAGCttACGTGTCCGCCGGAGTT			POLR3E
OMR2531	ccggTTCGAAgtCATggtggACTAGAGGAGAGCCAGCCG			POLR3E
OMR2532	TAGAAGCttGTAGAGAAACAAGCGGAGTTAACCGA			CNOT1
OMR2533	ccggTTCGAAgtCATggtggTGCTGGTTGGGGCGGAA			CNOT1
OMR2536	TAGAAGCttAGTGTTTGTGTTGGAAGCTCAGC			PNPLA8
OMR2537	ccggTTCGAAgtCATggtggAACTTAAAAATCATTTATTTTCTATGACATTCTCTCACTTCTTGA			PNPLA8
OMR2538	TAGAAGCttGAAGCAGCTGAAGCGGCG			ACTN4
OMR2539	ccggTTCGAAgtCATggtggTCCGCCGCCTCTCGC			ACTN4
OMR2540	CTAgatatccaACTGACACGCAGCTTTGGTTAAA			SLC38A1
OMR2541	ccggTTCGAAgtCATggtggGATTAGAAAGTGTCTGTAGTTTGAAAATTAGTCCA			SLC38A1
OMR1589	﻿ccggaagcttACTGGCCGCTCGGCCGCGCGCGGGTCGGCCGGCTCTccaccATGacTTCGAAccgg			OSBP2
OMR1590	﻿ccggTTCGAAgtCATggtggAGAGCCGGCCGACCCGCGCGCGGCCGAGCGGCCAGTaagcttccgg			OSBP2
OMR472	ccggaagcttGACCCCGGCAAGCC			IQGAP1
OMR473	ccggTTCGAAgtCATggtggGGCGGACGAGCCC			IQGAP1
OMR504	ccggaagcttGAGATTACTGCCAGGCACA			PTP4A1
OMR505	ccggTTCGAAgtCATggtggGTTAATTTAGTTAAAAAACACTCAATAGGGTTATGAA			PTP4A1
Suppl. Table 4: sequences of oligos used for cloning in this study
OMR549	ccggaagcttATTTTGGGCTTCGCTTCC			PPP1R15B
OMR550	ccggTTCGAAgtCATggtggACGGGATTCGGAGG			PPP1R15B
OMR508	ccggaagcttGTTAAAACCAGACTGCACTCC			IFRD1
OMR509	ccggTTCGAAgtCATggtggCGTGGGACGCCCGG			IFRD1
OMR2609	CGTTTAGTGAACCGTCAGATCACCACCATGACTT			short 5' UTR
OMR2610	CGAAGTCATGGTGGTGATCTGACGGTTCACTAAACGAGCT			short 5' UTR
OMR1877	ccggaCATACctgTatTCGATAATCAACTTTGAAAAACTCtaaa			ctg uORF
OMR1878	CCGGtttaGAGTTTTTCAAAGTTGATTATCGAatAcagGTATGt			ctg uORF
OMR1879	ccggaTGGAgtgAaaTCGATAATCAACTTTGAAAAACTCtaaa			gtg uORF
OMR1880	CCGGtttaGAGTTTTTCAAAGTTGATTATCGAatAcacGTATGt			gtg uORF
OMR1881	ccggaTGGAttgAaaTCGATAATCAACTTTGAAAAACTCtaaa			ttg uORF
OMR1882	CCGGtttaGAGTTTTTCAAAGTTGATTATCGAatAcaaGTATGt			ttg uORF
