## Supplementary Table 5 for "Human eIF2A has a minimal role in translation initiation and in uORF-mediated translational control in HeLa cells"

### Sheet: Sheet1
Suppl. Table 5: transcript IDs from which 5'UTRs were cloned in this study
GENE	5' UTR OF TRANSCRIPT ISOFORM CLONED
ACTN4	ENST00000252699
ARHGAP11A	ENST00000361627
ATG9A	ENST00000361242
CBX4	ENST00000269397
CCDC125	ENST00000383374
CCND3	ENST00000372991
CLPTM1L	ENST00000337392
CNOT1	ENST00000317147
IQGAP1	ENST00000268182
MXRA7	ENST00000355797
NCAPH2	ENST00000420993
OSBP2	ENST00000332585
PIGG	ENST00000310340
PNPLA8	ENST00000257694
POLR3E	ENST00000640588
PTP4A1	ENST00000626021
QTRT2	ENST00000281273
RPS6KB2	ENST00000312629
SCRN2	ENST00000290216
SLC38A1	ENST00000546893
SLC7A11	ENST00000280612
SP140L	ENST00000415673
TEAD2	ENST00000311227
TEAD3	ENST00000338863
TRAF7	ENST00000326181
