## Supplementary Table 6 for "Human eIF2A has a minimal role in translation initiation and in uORF-mediated translational control in HeLa cells"

### Sheet: Sheet1
Suppl. Table 6: Sequences of Q-RT-PCR oligos used in this study
OLIGO NAME	OLIGO SEQUENCE	DESCRIPTION	TARGET GENE
OMR202	AAAGCACAGTGTTTCCAAGGG	forward	eIF2A qRT-PCR
OMR203	GCAGTAGTCCCTTGTTAGTGA	reverse	eIF2A qRT-PCR
OMR412	GAAGGGGCGTCTGTTCC	forward	CCND3 qRT-PCR oligo
OMR413	CAGGGAGGAGGAGCTTG	reverse	CCND3 qRT-PCR oligo
OMR2542	CGAGTATCTGGAGGAGCTGGATCA	forward	NCAPH2 qRT-PCR oligo
OMR2543	GCCTGGTAGACGAGTGAGTAGAGG	reverse	NCAPH2 qRT-PCR oligo
OMR2546	AGCAGAAAGGAATAACACCAGGCT	forward	PPFIA1 qRT-PCR oligo
OMR2547	CATCCAGAGCTTTGTGGTGTTCAA	reverse	PPFIA1 qRT-PCR oligo
OMR2550	TGGATTTGGAGACGGAGGAAGGCA	forward	RPS6KB2 qRT-PCR oligo
OMR2551	GATGCGCTCTGGGCCAACGTTCAC	reverse	RPS6KB2 qRT-PCR oligo
OMR068	CCGCCCTACGACAAGAAA	forward	RPL13A qRT-PCR oligo	f
OMR069	CAGGGTGGCTGTCACTGC	reverse	RPL13A qRT-PCR oligo	r
OMR496	CCTTTGACGCTGGGGCT	forward	GAPDH q-RT-PCR
OMR497	GGTGGTCCAGGGGTCTT	reverse	GAPDH q-RT-PCR
